# High resolution shotgun metagenomics: the more data, the better?

**DOI:** 10.1101/2022.04.19.488797

**Authors:** Julien Tremblay, Lars Schreiber, Charles W Greer

## Abstract

In shotgun metagenomics (SM), the state of the art bioinformatic workflows are referred to as high resolution shotgun metagenomics (HRSM) and require intensive computing and disk storage resources. While the increase in data output of the latest iteration of high throughput DNA sequencing systems can allow for unprecedented sequencing depth at a minimal cost, adjustments in HRSM workflows will be needed to properly process these ever-increasing sequence datasets. One potential adaptation is to generate so-called shallow SM datasets that contain fewer sequencing data per sample as compared to the more classic high coverage sequencing. While shallow sequencing is a promising avenue for SM data analysis, detailed benchmarks using real data are lacking. In this case study, we took four public SM datasets, one massive and the others moderate in size and subsampled each dataset at various levels to mimic shallow sequencing datasets of various sequencing depths. Our results suggest that shallow SM sequencing is a viable avenue to obtain sound results regarding microbial community structures and that high depth sequencing does not bring additional elements for ecological interpretation. More specifically, results obtained by subsampling as little as 0.5M sequencing clusters per sample were similar to the results obtained with the largest subsampled dataset for the human gut and agricultural soil datasets. For the Antarctic dataset, which contained only a few samples, 4M sequencing clusters per sample was found to generate comparable results to the full dataset. One area where ultra-deep sequencing and maximizing the usage of all data was undeniably beneficial was in the generation of metagenome-assembled genomes (MAGs).

**Key points:**

– Three public multi-sample shotgun metagenomic NovaSeq datasets totalling 12,389,583 and 202 Gb, respectively were analyzed at various sequencing depths to evaluate the accuracy of shallow shotgun metagenomic sequencing using a high resolution shotgun metagenomic bioinformatic workflow. A synthetic mock community of 20 bacterial genomes was also analyzed for validation purposes.
– Datasets subsampled to low sequencing depths gave nearly identical ecological patterns (taxonomic and functional composition and beta-alpha-diversity) compared to high depth subsampled datasets.
– Rare taxa and functions could be uncovered with high sequencing depth vs. low sequencing depth datasets, but did not affect global ecological patterns.
– High sequencing depth was positively correlated with both quantity and quality of recovered metagenome-assembled genomes.
