## Supplementary material for "High resolution shotgun metagenomics: the more data, the better?": Table 1

### Sheet: Table 1
Table 1. Assembly statistics for each data input loads of each dataset.
Number of clusters (M) / sample	Number of bases (Gb) / sample	Number of bases (Gb)	Mem (GB)	Compute time (hrs:min)	N50 (bp)	Max contig length	Number of assembled bases	Number of contigs	Number of genes	gt10kb	gt20kb	gt40kb	gt80kb	gt160kb	gt320kb	gt640kb	gt1Mb
Human gut; 912 libraries
0.1	0.0267916	24.434	24.8494	0.423368	3672	203220	787465679	277959	918037	9861	2670	492	50	3	0	0	0
0.5	0.142821	130.252	101.417	0.500359	3962	296162	1917013874	649225	2242645	25987	6999	1432	211	25	0	0	0
1	0.267917	244.34	202.131	2.08183	4026	411438	2646482912	888205	3097246	36209	10009	2082	316	26	3	0	0
4	1.07148	977.185	806.219	4.87325	4071	549470	4624054834	1542016	5427163	63450	17869	4090	734	88	4	0	0
8	2.1419	1953.41	1610.93	7.69561	4165	549492	5955714998	1961647	6980671	82488	23784	5597	1064	144	16	0	0
12	3.21	2927.52	2413.89	9.37883	4229	549546	6836771270	2234441	8005820	96332	28024	6834	1365	187	20	0	0
Estimated for all reads	13.4123	12232	9997.74	39.5038	-	-	-	-	-	-	-	-	-	-	-	-	-
Antarctic; 18 libraries
0.1	0.0279912	0.503842	2.04601	0.00730324	1394	38038	5167606	3319	5909	20	5	0	0	0	0	0	0
0.5	0.139954	2.51917	6.49762	0.0616435	2092	87764	101375698	48610	123818	912	176	12	1	0	0	0	0
1	0.279905	5.0383	11.2794	0.130544	2059	89591	309165148	153452	386103	1311	274	32	2	0	0	0	0
4	1.11961	20.153	26.3957	0.378437	4002	666973	1038288457	348473	1228815	13271	4212	1185	297	31	4	1	0
8	2.23921	40.3058	37.5408	0.589583	4148	428970	1601062499	520149	1893811	19941	6246	1975	527	106	11	0	0
12	3.35883	60.4589	50.601	0.779109	4564	658365	2000521439	622427	2358452	27726	8677	2446	601	121	9	1	0
All data	29.06	523.16	432	2.46922	6227	1015264	4978503623	1308831	5740456	80886	27735	8809	2374	417	61	6	2
Soil; 72 libraries
0.1	0.0107789	0.776081	0.0646226	0.00331308	1290	3673	107582	80	96	0	0	0	0	0	0	0	0
0.5	0.053895	3.88044	9.48323	0.0330042	1525	13680	14578728	9005	19407	8	0	0	0	0	0	0	0
1	0.107791	7.76094	21.4381	0.0987997	1695	86445	72225436	41078	95915	233	53	8	1	0	0	0	0
4	0.431162	31.0437	104.871	0.756519	2046	106906	843376434	420242	1089877	4105	806	118	3	0	0	0	0
8	0.862324	62.0873	220.656	1.72022	2202	264695	2285680065	1071979	2910112	16195	3934	698	91	13	0	0	0
12	1.3901	100.087	332.84	2.95086	2258	765340	3945571816	1819418	5007479	28078	7744	1711	288	30	2	1	0
All data	2.80677	202.087	417.454	3.60777	2327	449182	5333905749	2416373	6736288	39679	10632	2290	415	59	4	0	0
Mock even and staggered; 6 libraries
0.1	0.0219057	0.131434	0.686338	0.00305046	1696	22039	5410206	3097	7224	10	2	0	0	0	0	0	0
0.5	0.109523	0.65714	1.02833	0.00652211	3905	234686	36458246	11908	42122	405	252	118	30	4	0	0	0
1	0.219043	1.31426	1.20047	0.0083515	11785	636746	60088643	10406	62399	1219	448	164	55	16	3	0	0
2	0.438077	2.62846	2.24745	0.0103535	54587	636746	66124251	4198	63837	1271	769	412	174	50	4	0	0
3	0.657114	3.94268	3.29459	0.012367	81742	636746	66764054	2595	63738	1138	718	413	197	77	17	0	0
4	0.876141	5.25684	4.34102	0.014358	99803	955148	66911855	1955	63661	1072	735	428	211	83	19	3	0
All data	1.37885	8.27311	6.74379	0.0189995	120625	1021997	66942823	1498	63586	903	685	435	230	94	28	2	1
Mock even; 3 libraries
0.1	0.0109506	0.0657039	0.605676	0.000815741	1541	13496	462237	282	597	2	0	0	0	0	0	0	0
0.5	0.054754	0.328524	0.95998	0.00510903	1891	64064	20871417	11036	26955	74	36	10	0	0	0	0	0
1	0.109511	0.657068	1.08032	0.00709884	4928	117656	52054793	14472	58327	787	202	38	4	0	0	0	0
2	0.199845	1.19907	1.19907	0.00814525	26114	317236	64581041	6477	63871	1558	772	303	92	23	0	0	0
3	0.287463	1.72478	1.72478	0.00923322	55010	568269	66161479	3689	63684	1294	770	417	168	46	10	0	0
4	0.374894	2.24936	2.24936	0.0101362	71646	955148	66505933	2561	63515	1229	776	422	183	66	14	2	0
All data	0.578219	3.46931	3.46931	0.0127266	98700	1021997	66606951	1729	63372	1046	764	441	212	81	22	3	1
Mock staggered; 3 libraries
0.1	0.0109551	0.0657304	0.568238	0.00120012	1594	18218	3057915	1832	4079	4	0	0	0	0	0	0	0
0.5	0.0547692	0.328615	0.68463	0.00223067	32516	179795	13799891	981	13560	368	222	83	15	1	0	0	0
1	0.109532	0.657192	0.758444	0.00333009	63971	414016	16937825	2441	17597	224	177	110	49	16	2	0	0
2	0.21906	1.31436	1.19967	0.00505544	26356	636746	25611631	4536	27000	261	150	103	58	24	3	0	0
3	0.328585	1.97151	1.72527	0.00636354	24762	636746	30137688	4490	30824	508	242	107	58	26	5	0	0
4	0.438106	2.62864	2.24508	0.00742708	37208	636746	33137605	4505	33486	516	308	154	72	26	5	0	0
All data	0.685384	4.1123	3.42603	0.0100205	55010	636746	37326734	4360	37318	530	329	188	102	35	5	0	0
gt10kb: number of contigs greater than 10 kb; gt20kb: number of contigs greater than 20 kb;
gt40kb: number of contigs greater than 40 kb; gt80kb: number of contigs greater than 80 kb;
gt160kb: number of contigs greater than 160 kb; gt320kb: number of contigs greater than 320 kb;
gt640kb: number of contigs greater than 640 kb; gt1Mb: number of contigs greater than 1 Mb.
